# Evolution of Boldness and Exploratory Behavior in Giant Mice from Gough Island

**DOI:** 10.1101/2020.09.10.292185

**Authors:** Jered A. Stratton, Mark J. Nolte, Bret A. Payseur

## Abstract

Island populations are hallmarks of extreme phenotypic evolution. Radical changes in resource availability and predation risk accompanying island colonization drive changes in behavior, which Darwin likened to tameness in domesticated animals. Although many examples of animal boldness are found on islands, the heritability of observed behaviors, a requirement for evolution, remains largely unknown. To fill this gap, we profiled anxiety and exploration in island and mainland inbred strains of house mice raised in a common laboratory environment. The island strain was descended from mice on Gough Island, the largest wild house mice on record. Experiments utilizing open environments across two ages showed that Gough Island mice are bolder and more exploratory, even when a shelter is provided. Concurrently, Gough Island mice retain an avoidance response to predator urine. F1 offspring from crosses between these two strains behave more similarly to the mainland strain for most traits, suggesting recessive mutations contributed to behavioral evolution on the island. Our results provide a rare example of novel, inherited behaviors in an island population and demonstrate that behavioral evolution can be specific to different forms of perceived danger. Our discoveries pave the way for a genetic understanding of how island populations evolve unusual behaviors.
