## Supplementary Table 2 for "Evolution of Boldness and Exploratory Behavior in Giant Mice from Gough Island"

### Sheet: Parental_Data_Model_Summaries
Supplementary Table 2: Summaries of linear model results for F1s in the open field. The third column shows transformations performed on the dependent variable. The fourth column shows significant independent variables among Sex, Cross Direction, and Age. When none of these predictors were significant, the overall mean is presented as the Intercept Estimate.
Experiment	Trait	Transformation	Independent Variables	Intercept Estimate	Cross Direction (Mainland Mother) Effect	Cross Direction p-value	Sex (Male) Effect	Sex p-value	Age (Adult) Effect	Age p-value
Open Field	Distance Traveled (meters)	None	Sex, Cross Direction	159.765	16.123	0.0208	-15.437	0.0306	-	-
	Time Spent Mobile (seconds)	None	Sex	606.42	-	-	-74.44	0.00253	-	-
	Time in Center (seconds)	None	None	101.073	-	-	-	-	-	-
	Number of Fecal Boli	None	Age	7.3276	-	-	-	-	1.4224	0.00261
